# Quantification of healthspan in aging mice: Introducing FAMY and GRAIL

**DOI:** 10.1101/2023.11.07.566044

**Authors:** Dudley W. Lamming

## Abstract

The population around the world is graying, and as many of these individuals will spend years suffering from the burdens of age associated diseases, understanding how to increase healthspan, defined as the period of life free from disease and disability, is an urgent priority of geroscience research. The lack of agreed-upon quantitative metrics for measuring healthspan in aging mice has slowed progress in identifying interventions that do not simply increase lifespan, but also healthspan. Here, we define FAMY (Frailty-Adjusted Mouse Years) and GRAIL (Gauging Robust Aging when Increasing Lifespan) as new summary statistics for quantifying healthspan in mice. FAMY integrates lifespan data with longitudinal measurements of a widely utilized clinical frailty index, while GRAIL incorporates these measures and also adds information from widely utilized healthspan assays and the hallmarks of aging. Both metrics are conceptually similar to quality-adjusted life years (QALY), a widely-utilized measure of disease burden in humans, and can be readily calculated from data acquired during longitudinal and cross-sectional studies of mouse aging. We find that interventions generally thought to promote health, including calorie restriction, robustly improve healthspan as measured by FAMY and GRAIL. Finally, we show that the use of GRAIL provides new insights, and identify dietary restriction of protein or isoleucine as interventions that robustly promote healthspan but not longevity in female HET3 mice. We suggest that the routine integration of these measures into studies of aging in mice will allow the identification and development of interventions that promote healthy aging even in the absence of increased lifespan.
