## Supplementary material for "Quantification of healthspan in aging mice: Introducing FAMY and GRAIL": Sample Data In

id	fi	doa
10N	0	0
10N	0.160714286	458
10N	0.160714286	513
10N	1	556
10R	0	0
10R	0.142857143	458
10R	0.142857143	513
10R	0.107142857	573
10R	0.125	642
10R	0.214285714	724
10R	0.357142857	756
10R	1	827
11L	0	0
11L	0.142857143	458
11L	0.142857143	513
11L	0.071428571	573
11L	1	626
11N	0	0
11N	0.178571429	458
11N	0.178571429	513
11N	0.017857143	573
11N	0.107142857	642
11N	0.303571429	724
11N	1	770
11R	0	0
11R	0.071428571	458
11R	0.071428571	513
11R	0.178571429	573
11R	0.107142857	642
11R	0.196428571	724
11R	0.160714286	756
11R	0.089285714	824
11R	0.160714286	896
11R	0.125	977
11R	0.089285714	1050
11R	1	1081
12N	0	0
12N	0.160714286	458
12N	0.160714286	513
12N	0.053571429	573
12N	0.107142857	642
12N	0.196428571	724
12N	1	784
12R	0	0
12R	0.089285714	458
12R	0.089285714	513
12R	0.107142857	573
12R	1	616
13L	0	0
13L	0.25	458
13L	0.25	513
13L	0.053571429	573
13L	0.071428571	642
13L	1	716
13N	0	0
13N	0.196428571	458
13N	0.196428571	513
13N	0.089285714	573
13N	0.089285714	642
13N	0.142857143	724
13N	0.25	756
13N	0.160714286	824
13N	0.232142857	896
13N	0.303571429	977
13N	1	1029
13R	0	0
13R	0.142857143	458
13R	0.142857143	513
13R	0.071428571	573
13R	0.107142857	642
13R	0.142857143	724
13R	0.142857143	756
13R	0.125	824
13R	0.196428571	896
13R	0.125	977
13R	0.160714286	1050
13R	1	1113
14N	0	0
14N	0.053571429	458
14N	0.053571429	513
14N	0.142857143	573
14N	0.125	642
14N	0.160714286	724
14N	0.196428571	756
14N	0.125	824
14N	0.232142857	896
14N	0.357142857	977
14N	0.339285714	1050
14N	1	1088
14R	0	0
14R	0.089285714	458
14R	0.089285714	513
14R	0.035714286	573
14R	0.035714286	642
14R	0.142857143	724
14R	0.196428571	756
14R	0.178571429	824
14R	0.196428571	896
14R	1	973
15L	0	0
15L	0.071428571	458
15L	0.071428571	513
15L	1	557
15N	0	0
15N	0.071428571	458
15N	0.071428571	513
15N	0.035714286	573
15N	0.071428571	642
15N	0.107142857	724
15N	0.142857143	756
15N	0.071428571	824
15N	0.107142857	896
15N	0.160714286	977
15N	0.232142857	1050
15N	1	1064
15R	0	0
15R	0.089285714	458
15R	0.089285714	513
15R	0.071428571	573
15R	0.053571429	642
15R	0.142857143	724
15R	0.178571429	756
15R	1	816
16N	0	0
16N	0.142857143	458
16N	0.142857143	513
16N	0.089285714	573
16N	0.071428571	642
16N	0.178571429	724
16N	0.111111111	756
16N	0.074074074	824
16N	0.166666667	896
16N	0.196428571	977
16N	0.333333333	1050
16N	0.314814815	1097
16N	1	1163
16R	0	0
16R	0.125	458
16R	0.125	513
16R	0.089285714	573
16R	0.089285714	642
16R	0.178571429	724
16R	0.232142857	756
16R	1	799
17L	0	0
17L	0.125	458
17L	0.125	513
17L	0.089285714	573
17L	0.125	642
17L	0.25	724
17L	1	791
17N	0	0
17N	0.125	458
17N	0.125	513
17N	0.071428571	573
17N	0.071428571	642
17N	0.214285714	724
17N	0.232142857	756
17N	0.232142857	824
17N	1	891
17R	0	0
17R	0.178571429	458
17R	0.178571429	513
17R	0.125	573
17R	0.089285714	642
17R	0.375	724
17R	1	792
18N	0	0
18N	0.142857143	458
18N	0.142857143	513
18N	0.089285714	573
18N	0.125	642
18N	0.267857143	724
18N	0.196428571	756
18N	0.178571429	824
18N	0.178571429	896
18N	0.071428571	977
18N	0.178571429	1050
18N	0.196428571	1097
18N	1	1172
18R	0	0
18R	0.107142857	458
18R	0.107142857	513
18R	0.071428571	573
18R	0.107142857	642
18R	0.107142857	724
18R	1	787
19N	0	0
19N	0.071428571	458
19N	0.071428571	513
19N	0.125	573
19N	0.107142857	642
19N	0.303571429	724
19N	1	753
19R	0	0
19R	0.142857143	458
19R	0.142857143	513
19R	0.142857143	573
19R	0.107142857	642
19R	0.321428571	724
19R	0.267857143	756
19R	1	808
1N	0	0
1N	0.053571429	458
1N	0.053571429	513
1N	0.035714286	573
1N	1	630
1R	0	0
1R	0.071428571	458
1R	0.071428571	513
1R	0.035714286	573
1R	0.089285714	642
1R	0.071428571	724
1R	0.196428571	756
1R	0.035714286	824
1R	0.267857143	896
1R	0.267857143	977
1R	0.267857143	1050
1R	0.375	1097
1R	1	1145
20N	0	0
20N	0.053571429	458
20N	0.053571429	513
20N	0.017857143	573
20N	0.053571429	642
20N	1	703
20R	0	0
20R	0.089285714	458
20R	0.089285714	513
20R	0.017857143	573
20R	0.071428571	642
20R	1	693
21L	0	0
21L	0	458
21L	0	513
21L	0.017857143	573
21L	0	642
21L	1	693
21N	0	0
21N	0.035714286	458
21N	0.035714286	513
21N	0.053571429	573
21N	0.089285714	642
21N	0.178571429	724
21N	1	807
21R	0	0
21R	0.035714286	458
21R	0.035714286	513
21R	0.035714286	573
21R	0.053571429	642
21R	0.178571429	724
21R	0.178571429	824
21R	1	871
22N	0	0
22N	0.017857143	459
22N	0.017857143	514
22N	0.071428571	574
22N	0.071428571	643
22N	0.232142857	725
22N	0.178571429	757
22N	0.232142857	825
22N	1	876
22R	0	0
22R	0.089285714	459
22R	0.089285714	514
22R	1	540
23L	0	0
23L	0.107142857	459
23L	0.107142857	514
23L	0.107142857	574
23L	0.089285714	643
23L	0.25	725
23L	0.178571429	757
23L	0.196428571	825
23L	0.285714286	897
23L	0.303571429	978
23L	0.464285714	1051
23L	0.410714286	1098
23L	1	1258
23N	0	0
23N	0.053571429	459
23N	0.053571429	514
23N	0.089285714	574
23N	0.017857143	643
23N	0.214285714	725
23N	0.142857143	757
23N	0.107142857	825
23N	1	884
23R	0	0
23R	0.160714286	459
23R	0.160714286	514
23R	0.071428571	574
23R	0.053571429	643
23R	0.392857143	725
23R	0.25	757
23R	0.25	825
23R	0.196428571	897
23R	0.214285714	978
23R	1	1041
24N	0	0
24N	0.053571429	460
24N	0.053571429	515
24N	0.053571429	575
24N	0.071428571	644
24N	1	707
24R	0	0
24R	0.089285714	460
24R	0.089285714	515
24R	0.071428571	575
24R	0.053571429	644
24R	0.178571429	726
24R	0.285714286	758
24R	1	813
25L	0	0
25L	0.035714286	460
25L	0.035714286	515
25L	0.053571429	575
25L	0.107142857	644
25L	0.178571429	726
25L	0.142857143	758
25L	1	823
25N	0	0
25N	0.107142857	460
25N	0.107142857	515
25N	0.107142857	575
25N	0.160714286	644
25N	0.125	726
25N	0.214285714	758
25N	0.178571429	826
25N	0.142857143	898
25N	0.142857143	979
25N	1	1051
25R	0	0
25R	0.071428571	460
25R	0.071428571	515
25R	0.035714286	575
25R	0.035714286	644
25R	0.178571429	726
25R	0.178571429	758
25R	0.160714286	826
25R	0.214285714	898
25R	0.303571429	979
25R	1	1010
26N	0	0
26N	0.142857143	458
26N	0.142857143	513
26N	0.125	573
26N	0.142857143	642
26N	0.392857143	724
26N	0.410714286	756
26N	0.392857143	824
26N	0.607142857	896
26N	1	922
26R	0	0
26R	0.160714286	458
26R	0.160714286	513
26R	0.142857143	573
26R	0.107142857	642
26R	0.375	724
26R	0.232142857	756
26R	1	798
27L	0	0
27L	0.125	458
27L	0.125	513
27L	1	561
27N	0	0
27N	0.107142857	458
27N	0.107142857	513
27N	0.107142857	573
27N	0.107142857	642
27N	0.267857143	724
27N	0.267857143	756
27N	0.339285714	824
27N	1	892
27R	0	0
27R	0.142857143	458
27R	0.142857143	513
27R	0.089285714	573
27R	0.107142857	642
27R	0.321428571	724
27R	0.232142857	756
27R	0.535714286	824
27R	1	857
28L	0	0
28L	0.071428571	458
28L	0.071428571	513
28L	0.107142857	573
28L	0.107142857	642
28L	0.232142857	724
28L	0.160714286	756
28L	0.285714286	824
28L	0.214285714	896
28L	0.25	977
28L	0.267857143	1053
28L	1	1094
28N	0	0
28N	0.089285714	458
28N	0.089285714	513
28N	0.053571429	573
28N	0.071428571	642
28N	0.25	724
28N	0.303571429	756
28N	1	807
28R	0	0
28R	0.089285714	458
28R	0.089285714	513
28R	0.107142857	573
28R	0.089285714	642
28R	0.196428571	724
28R	0.196428571	756
28R	0.267857143	824
28R	0.232142857	896
28R	0.160714286	977
28R	0.357142857	1050
28R	0.428571429	1097
28R	1	1165
29N	0	0
29N	0.035714286	458
29N	0.035714286	513
29N	0.035714286	573
29N	0.107142857	642
29N	0.232142857	724
29N	0.178571429	756
29N	0.196428571	824
29N	0.339285714	896
29N	1	934
29R	0	0
29R	0.160714286	458
29R	0.160714286	513
29R	0.125	573
29R	0.089285714	642
29R	0.375	724
29R	0.285714286	756
29R	0.178571429	824
29R	0.392857143	896
29R	1	945
2N	0	0
2N	0	458
2N	0	513
2N	1	546
2R	0	0
2R	0.035714286	458
2R	0.035714286	513
2R	0.053571429	573
2R	0.053571429	642
2R	0.071428571	724
2R	0.142857143	756
2R	1	811
30N	0	0
30N	0.053571429	458
30N	0.053571429	513
30N	0.053571429	573
30N	0.125	642
30N	0.160714286	724
30N	1	758
30R	0	0
30R	0.089285714	458
30R	0.089285714	513
30R	0.089285714	573
30R	0.035714286	642
30R	1	742
31L	0	0
31L	0.035714286	458
31L	0.035714286	513
31L	0.053571429	573
31L	0.053571429	642
31L	0.232142857	724
31L	0.107142857	756
31L	0.053571429	824
31L	1	868
31N	0	0
31N	0.125	458
31N	0.125	513
31N	1	561
31R	0	0
31R	0.071428571	458
31R	0.071428571	513
31R	0.053571429	573
31R	0.053571429	642
31R	0.178571429	724
31R	1	756
32N	0	0
32N	0.107142857	458
32N	0.107142857	513
32N	0.035714286	573
32N	1	637
32R	0	0
32R	0.053571429	458
32R	0.053571429	513
32R	1	539
33L	0	0
33L	0.071428571	458
33L	0.071428571	513
33L	0.035714286	573
33L	0.089285714	642
33L	0.214285714	724
33L	0.214285714	756
33L	0.196428571	824
33L	1	903
33N	0	0
33N	0.053571429	458
33N	0.053571429	513
33N	0.071428571	573
33N	0.089285714	642
33N	0.267857143	724
33N	0.232142857	756
33N	0.160714286	824
33N	0.214285714	896
33N	1	952
33R	0	0
33R	0.053571429	458
33R	0.053571429	513
33R	0.071428571	573
33R	0.089285714	642
33R	1	707
34N	0	0
34N	0.035714286	458
34N	0.035714286	513
34N	0.053571429	573
34N	0.089285714	642
34N	0.196428571	724
34N	0.196428571	756
34N	0.142857143	824
34N	0.267857143	896
34N	1	980
34R	0	0
34R	0.125	458
34R	0.125	513
34R	0.107142857	573
34R	0.071428571	642
34R	0.089285714	724
34R	1	774
35N	0	0
35N	0.107142857	458
35N	0.107142857	513
35N	0.089285714	573
35N	0.089285714	642
35N	0.321428571	724
35N	0.25	756
35N	0.107142857	824
35N	1	854
35R	0	0
35R	0.035714286	458
35R	0.035714286	513
35R	1	514
36L	0	0
36L	0.178571429	458
36L	0.178571429	513
36L	0.053571429	573
36L	0.071428571	642
36L	1	658
36N	0	0
36N	0.071428571	458
36N	0.071428571	513
36N	0.053571429	573
36N	0.053571429	642
36N	0.25	724
36N	0.214285714	756
36N	0.089285714	824
36N	0.107142857	896
36N	1	946
36R	0	0
36R	0.035714286	458
36R	0.035714286	513
36R	0.107142857	573
36R	0.107142857	642
36R	0.339285714	724
36R	0.107142857	756
36R	0.142857143	824
36R	0.107142857	896
36R	0.125	977
36R	0.321428571	1053
36R	1	1078
37N	0	0
37N	0.142857143	458
37N	0.142857143	513
37N	0.125	573
37N	0.178571429	642
37N	0.25	724
37N	0.196428571	756
37N	0.196428571	824
37N	0.160714286	896
37N	0.196428571	977
37N	1	1049
37R	0	0
37R	0.160714286	458
37R	0.160714286	513
37R	0.089285714	573
37R	0.071428571	642
37R	0.160714286	724
37R	0.178571429	756
37R	0.214285714	824
37R	1	882
38L	0	0
38L	0.089285714	458
38L	0.089285714	513
38L	0.089285714	573
38L	0.089285714	642
38L	0.357142857	724
38L	0.196428571	756
38L	1	943
38N	0	0
38N	0.089285714	458
38N	0.089285714	513
38N	0.089285714	573
38N	0.107142857	642
38N	0.303571429	724
38N	1	784
38N	0.107142857	824
38N	0.25	896
39N	0	0
39N	0.035714286	447
39N	0.035714286	502
39N	0.017857143	562
39N	1	563
3N	0	0
3N	0.107142857	458
3N	0.107142857	513
3N	0.053571429	573
3N	0.053571429	642
3N	0.125	724
3N	0.160714286	756
3N	0.107142857	824
3N	0.178571429	896
3N	1	924
3R	0	0
3R	0.125	458
3R	0.125	513
3R	0.089285714	573
3R	1	576
40L	0	0
40L	0.107142857	447
40L	0.107142857	502
40L	0.089285714	562
40L	0.089285714	631
40L	0.25	713
40L	0.160714286	745
40L	1	822
40N	0	0
40N	0.053571429	447
40N	0.053571429	502
40N	0.125	562
40N	0.125	631
40N	1	691
40R	0	0
40R	0.071428571	447
40R	0.071428571	502
40R	0.089285714	562
40R	0.107142857	631
40R	0.285714286	713
40R	0.267857143	745
40R	1	822
41L	0	0
41L	0.035714286	447
41L	0.035714286	502
41L	0.053571429	562
41L	0.125	631
41L	0.125	713
41L	0.089285714	745
41L	0	813
41L	1	866
41N	0	0
41N	0.035714286	447
41N	0.035714286	502
41N	0.017857143	562
41N	0.089285714	631
41N	0.107142857	713
41N	1	714
41R	0	0
41R	0.053571429	447
41R	0.053571429	502
41R	0.071428571	562
41R	0.071428571	631
41R	0.160714286	713
41R	0.142857143	745
41R	1	803
42L	0	0
42L	0.017857143	447
42L	0.017857143	502
42L	0.089285714	562
42L	0.071428571	631
42L	0.071428571	713
42L	0.089285714	745
42L	0.017857143	813
42L	0.071428571	885
42L	0.25	966
42L	1	1012
42N	0	0
42N	0.071428571	447
42N	0.071428571	502
42N	0	562
42N	0.053571429	631
42N	1	672
42R	0	0
42R	0.017857143	447
42R	0.017857143	502
42R	0.053571429	562
42R	0.053571429	631
42R	0.089285714	713
42R	0.142857143	745
42R	1	822
43N	0	0
43N	0.089285714	437
43N	0.089285714	492
43N	0.071428571	552
43N	0.071428571	621
43N	0.214285714	703
43N	0.089285714	735
43N	0.035714286	803
43N	1	815
43R	0	0
43R	0.053571429	437
43R	0.053571429	492
43R	0.053571429	552
43R	1	563
44L	0	0
44L	0.053571429	437
44L	0.053571429	492
44L	0.071428571	552
44L	0.053571429	621
44L	0.142857143	703
44L	0.142857143	735
44L	0.071428571	803
44L	0.160714286	875
44L	0.125	956
44L	0.214285714	1032
44L	0.267857143	1076
44L	1	1172
44N	0	0
44N	0.035714286	437
44N	0.035714286	492
44N	0.035714286	552
44N	0.053571429	621
44N	0.160714286	703
44N	0.142857143	735
44N	0.089285714	803
44N	0.107142857	875
44N	0.089285714	956
44N	0.214285714	1032
44N	0.321428571	1076
44N	1	1109
44R	0	0
44R	0.035714286	437
44R	0.035714286	492
44R	0.089285714	552
44R	0.071428571	621
44R	0.089285714	703
44R	0.142857143	735
44R	0.142857143	803
44R	0.071428571	875
44R	0.160714286	956
44R	0.160714286	1032
44R	0.321428571	1076
44R	1	1141
45N	0	0
45N	0.017857143	436
45N	0.017857143	491
45N	0.071428571	551
45N	0.125	620
45N	0.232142857	702
45N	0.125	734
45N	0.142857143	802
45N	0.142857143	874
45N	0.196428571	955
45N	0.178571429	1031
45N	0.160714286	1075
45N	1	1142
45R	0	0
45R	0.142857143	436
45R	0.142857143	491
45R	0.125	551
45R	0.125	620
45R	0.392857143	702
45R	1	758
46L	0	0
46L	0.125	436
46L	0.125	491
46L	0.071428571	551
46L	0.107142857	620
46L	0.285714286	702
46L	0.196428571	734
46L	0.125	802
46L	0.267857143	874
46L	0.125	955
46L	0.214285714	1031
46L	0.178571429	1075
46L	1	1133
46N	0	0
46N	0.089285714	436
46N	0.089285714	491
46N	0.089285714	551
46N	0.107142857	620
46N	0.25	702
46N	0.25	734
46N	0.142857143	802
46N	0.214285714	874
46N	1	965
46R	0	0
46R	0.071428571	436
46R	0.071428571	491
46R	0.089285714	551
46R	0.125	620
46R	0.196428571	702
46R	0.285714286	734
46R	0.125	802
46R	0.232142857	874
46R	1	981
47L	0	0
47L	0.089285714	438
47L	0.089285714	493
47L	0.089285714	553
47L	0.125	622
47L	0.25	704
47L	0.196428571	736
47L	0.053571429	804
47L	0.160714286	876
47L	1	918
47N	0	0
47N	0.071428571	438
47N	0.071428571	493
47N	0.107142857	553
47N	0.214285714	622
47N	1	704
47R	0	0
47R	0.053571429	438
47R	0.053571429	493
47R	0.107142857	553
47R	0.071428571	622
47R	0.232142857	704
47R	1	764
48N	0	0
48N	0.071428571	438
48N	0.071428571	493
48N	0.089285714	553
48N	0.125	622
48N	1	708
48R	0	0
48R	0.089285714	438
48R	0.089285714	493
48R	0.071428571	553
48R	0.125	622
48R	0.303571429	704
48R	0.25	736
48R	0.107142857	804
48R	0.178571429	876
48R	1	925
49L	0	0
49L	0.053571429	437
49L	0.053571429	492
49L	0.035714286	552
49L	0.071428571	621
49L	0.285714286	703
49L	1	753
49N	0	0
49N	0.035714286	437
49N	0.035714286	492
49N	0.089285714	552
49N	0.107142857	621
49N	0.160714286	703
49N	0.196428571	735
49N	0.071428571	803
49N	0.107142857	875
49N	0.142857143	956
49N	1	1022
49R	0	0
49R	0.035714286	437
49R	0.035714286	492
49R	0.071428571	552
49R	0.035714286	621
49R	0.25	703
49R	0.321428571	735
49R	1	777
4L	0	0
4L	0.071428571	458
4L	0.071428571	513
4L	0.071428571	573
4L	0.071428571	642
4L	0.107142857	724
4L	0.142857143	756
4L	1	808
4N	0	0
4N	0.142857143	458
4N	0.142857143	513
4N	0.089285714	573
4N	0.053571429	642
4N	0.125	724
4N	0.142857143	756
4N	0.196428571	824
4N	1	904
4R	0	0
4R	0.142857143	458
4R	0.142857143	513
4R	0.071428571	573
4R	0.071428571	642
4R	0.125	724
4R	0.142857143	756
4R	0.196428571	824
4R	1	843
50N	0	0
50N	0.071428571	437
50N	0.071428571	492
50N	0.053571429	552
50N	0.053571429	621
50N	1	718
50R	0	0
50R	0.053571429	437
50R	0.053571429	492
50R	0.071428571	552
50R	0.089285714	621
50R	0.267857143	703
50R	0.142857143	735
50R	0.142857143	803
50R	0.196428571	875
50R	1	966
51L	0	0
51L	0.107142857	438
51L	0.107142857	493
51L	0.071428571	553
51L	0.089285714	622
51L	0.232142857	704
51L	0.339285714	736
51L	1	793
51N	0	0
51N	0.089285714	438
51N	0.089285714	493
51N	0.071428571	553
51N	0.035714286	622
51N	1	751
51R	0	0
51R	0.035714286	438
51R	0.035714286	493
51R	0.107142857	553
51R	0.107142857	622
51R	1	722
52N	0	0
52N	0.053571429	438
52N	0.053571429	493
52N	0.125	553
52N	0.089285714	622
52N	1	645
52R	0	0
52R	0.035714286	438
52R	0.035714286	493
52R	0.071428571	553
52R	0.071428571	622
52R	0.196428571	704
52R	0.196428571	736
52R	1	809
53L	0	0
53L	0.107142857	438
53L	0.107142857	493
53L	0.107142857	553
53L	0.160714286	622
53L	0.357142857	704
53L	0.285714286	736
53L	1	771
53N	0	0
53N	0.125	438
53N	0.125	493
53N	0.071428571	553
53N	0.142857143	622
53N	1	739
53R	0	0
53R	0.071428571	438
53R	0.071428571	493
53R	0.142857143	553
53R	0.125	622
53R	0.428571429	704
53R	0.214285714	804
53R	0.303571429	876
53R	1	953
54L	0	0
54L	0.089285714	437
54L	0.089285714	492
54L	0.089285714	552
54L	0.125	621
54L	0.232142857	703
54L	0.25	735
54L	0.107142857	803
54L	0.160714286	875
54L	0.267857143	956
54L	0.375	1032
54L	1	1060
54N	0	0
54N	0.071428571	437
54N	0.071428571	492
54N	0.035714286	552
54N	0.053571429	621
54N	0.160714286	703
54N	0.178571429	735
54N	0.089285714	803
54N	1	864
54R	0	0
54R	0.071428571	437
54R	0.071428571	492
54R	0.107142857	552
54R	0.089285714	621
54R	0.125	703
54R	0.160714286	735
54R	0.142857143	803
54R	0.196428571	875
54R	1	959
55N	0	0
55N	0.053571429	437
55N	0.053571429	492
55N	0.178571429	552
55N	0.089285714	621
55N	0.196428571	703
55N	0.053571429	803
55N	1	891
55R	0	0
55R	0.053571429	437
55R	0.053571429	492
55R	0.035714286	552
55R	0.071428571	621
55R	1	725
56N	0	0
56N	0.017857143	437
56N	0.017857143	492
56N	0.053571429	552
56N	0.053571429	621
56N	1	672
56R	0	0
56R	0.035714286	437
56R	0.035714286	492
56R	0.053571429	552
56R	0.071428571	621
56R	0.089285714	735
56R	1	742
57L	0	0
57L	0.053571429	437
57L	0.053571429	492
57L	0.071428571	552
57L	0.107142857	621
57L	0.25	703
57L	0.178571429	735
57L	0.178571429	803
57L	0.178571429	875
57L	0.267857143	956
57L	1	994
57N	0	0
57N	0.142857143	437
57N	0.142857143	492
57N	0.035714286	552
57N	0.071428571	621
57N	0.321428571	703
57N	0.25	735
57N	0.178571429	803
57N	0.303571429	875
57N	0.25	956
57N	0.232142857	1032
57N	1	1073
57R	0	0
57R	0.071428571	437
57R	0.071428571	492
57R	0.160714286	552
57R	0.178571429	621
57R	1	690
58L	0	0
58L	0.035714286	436
58L	0.035714286	491
58L	0.053571429	551
58L	0.232142857	620
58L	1	657
58N	0	0
58N	0	436
58N	0	491
58N	0.071428571	551
58N	0.125	620
58N	0.142857143	702
58N	0.160714286	734
58N	0.125	802
58N	1	869
58R	0	0
58R	0.035714286	436
58R	0.035714286	491
58R	0.017857143	551
58R	0.053571429	620
58R	1	738
59N	0	0
59N	0.053571429	436
59N	0.053571429	491
59N	0.053571429	551
59N	0.071428571	620
59N	0.321428571	702
59N	0.196428571	734
59N	1	801
59R	0	0
59R	0.035714286	436
59R	0.035714286	491
59R	1	548
5N	0	0
5N	0.107142857	458
5N	0.107142857	513
5N	0.053571429	573
5N	0.053571429	642
5N	1	654
5R	0	0
5R	0.035714286	458
5R	0.035714286	513
5R	0.089285714	573
5R	0.142857143	642
5R	0.089285714	724
5R	0.178571429	756
5R	0.017857143	824
5R	0.178571429	896
5R	0.25	977
5R	0.285714286	1050
5R	1	1099
60L	0	0
60L	0.089285714	438
60L	0.089285714	493
60L	0.142857143	553
60L	0.071428571	622
60L	0.142857143	704
60L	0.160714286	736
60L	0.071428571	804
60L	1	873
60N	0	0
60N	0.035714286	438
60N	0.035714286	493
60N	0.053571429	553
60N	1	572
61N	0	0
61N	0	438
61N	0	493
61N	0.071428571	553
61N	0.053571429	622
61N	0.071428571	704
61N	0.142857143	736
61N	0.035714286	804
61N	0.089285714	876
61N	0.089285714	957
61N	0.107142857	1033
61N	0.25	1077
61N	1	1103
61R	0	0
61R	0.053571429	438
61R	0.053571429	493
61R	0.035714286	553
61R	0.035714286	622
61R	0.178571429	704
61R	0.214285714	736
61R	0.160714286	804
61R	0.232142857	876
61R	1	912
62L	0	0
62L	0.017857143	437
62L	0.053571429	552
62L	0.107142857	621
62L	1	738
62R	0	0
62R	0.053571429	437
62R	0.053571429	552
62R	0.071428571	621
62R	1	625
63N	0	0
63N	0.017857143	437
63N	0.089285714	552
63N	0.089285714	621
63N	0.107142857	703
63N	0.196428571	735
63N	0.107142857	803
63N	1	829
63R	0	0
63R	0.017857143	437
63R	0.053571429	552
63R	0.035714286	621
63R	0.071428571	703
63R	0.178571429	735
63R	0.142857143	803
63R	1	816
64L	0	0
64L	0.035714286	438
64L	0.035714286	553
64L	0.107142857	622
64L	0.071428571	704
64L	0.214285714	736
64L	0.071428571	804
64L	1	893
64N	0	0
64N	0	438
64N	0.035714286	553
64N	0.071428571	622
64N	0.107142857	704
64N	0.303571429	736
64N	1	792
64R	0	0
64R	0.071428571	438
64R	1	512
65N	0	0
65N	0.035714286	438
65N	0.071428571	553
65N	0.071428571	622
65N	0.160714286	704
65N	0.142857143	736
65N	0.053571429	804
65N	1	876
65R	0	0
65R	0.017857143	438
65R	0.053571429	553
65R	0.25	622
65R	0.089285714	704
65R	0.142857143	736
65R	0	804
65R	0.125	876
65R	0.089285714	957
65R	0.035714286	1033
65R	0.125	1077
65R	1	1121
66L	0	0
66L	0.107142857	438
66L	0.142857143	553
66L	0.160714286	622
66L	0.035714286	804
66L	0.214285714	876
66L	1	985
66N	0	0
66N	0.107142857	438
66N	0.035714286	553
66N	0.196428571	622
66N	1	701
66R	0	0
66R	0.035714286	438
66R	1	554
67L	0	0
67L	0.035714286	434
67L	0.035714286	489
67L	0.053571429	549
67L	0.089285714	618
67L	0.125	700
67L	0.196428571	732
67L	0.089285714	800
67L	0.107142857	872
67L	0.214285714	953
67L	1	1131
67N	0	0
67N	0.035714286	434
67N	0.035714286	489
67N	0.053571429	549
67N	0.089285714	618
67N	0.285714286	700
67N	0.178571429	732
67N	0.107142857	800
67N	0.214285714	872
67N	0.160714286	953
67N	0.214285714	1029
67N	1	1070
67R	0	0
67R	0.035714286	434
67R	0.035714286	489
67R	0.071428571	549
67R	0.053571429	618
67R	0.071428571	700
67R	0.178571429	732
67R	0.071428571	800
67R	0.160714286	872
67R	1	921
68N	0	0
68N	0.053571429	434
68N	0.053571429	489
68N	0.107142857	549
68N	0.125	618
68N	0.142857143	700
68N	0.125	732
68N	1	781
68R	0	0
68R	0.107142857	434
68R	0.089285714	489
68R	0.125	549
68R	0.142857143	618
68R	0.267857143	700
68R	0.214285714	732
68R	0.196428571	800
68R	0.285714286	872
68R	0.160714286	953
68R	0.196428571	1029
68R	1	1030
69L	0	0
69L	0.089285714	435
69L	0.071428571	490
69L	0.107142857	550
69L	0.107142857	619
69L	0.303571429	701
69L	0.196428571	733
69L	1	740
69N	0	0
69N	0.035714286	435
69N	0.035714286	490
69N	1	509
69R	0	0
69R	0.071428571	435
69R	0.071428571	490
69R	0.107142857	550
69R	0.089285714	619
69R	0.267857143	701
69R	0.196428571	733
69R	0.196428571	801
69R	1	887
6L	0	0
6L	0.089285714	458
6L	0.089285714	513
6L	0.107142857	573
6L	0.107142857	642
6L	0.196428571	724
6L	0.267857143	756
6L	1	805
6N	0	0
6N	0.107142857	458
6N	0.107142857	513
6N	0.053571429	573
6N	0.053571429	642
6N	0.178571429	724
6N	0.25	756
6N	0.178571429	824
6N	1	870
6R	0	0
6R	0.125	458
6R	0.125	513
6R	0.107142857	573
6R	0.178571429	642
6R	0.267857143	724
6R	0.357142857	756
6R	1	805
70N	0	0
70N	0.035714286	435
70N	0.035714286	490
70N	0.035714286	550
70N	0.089285714	619
70N	1	782
70R	0	0
70R	0.035714286	435
70R	0.035714286	490
70R	0.071428571	550
70R	0.089285714	619
70R	0.107142857	701
70R	0.214285714	733
70R	0.142857143	801
70R	0.178571429	873
70R	0.089285714	954
70R	1	1030
73N	0	0
73N	0.017857143	434
73N	0.017857143	489
73N	0.053571429	549
73N	0.053571429	618
73N	0.160714286	700
73N	0.142857143	732
73N	0.107142857	800
73N	0.125	872
73N	1	900
73R	0	0
73R	0.035714286	434
73R	0.035714286	489
73R	0.017857143	549
73R	0.035714286	618
73R	0.196428571	700
73R	0.196428571	732
73R	1	774
77N	0	0
77N	0.089285714	434
77N	0.089285714	489
77N	0.053571429	549
77N	0.107142857	618
77N	0.178571429	700
77N	1	700
77N	0.464285714	732
77R	0	0
77R	0.035714286	434
77R	0.035714286	489
77R	0.142857143	549
77R	0.125	618
77R	0.089285714	800
77R	0.160714286	872
77R	0.178571429	953
77R	1	1029
78L	0	0
78L	0.107142857	434
78L	0.107142857	489
78L	0.107142857	549
78L	0.107142857	618
78L	0.178571429	700
78L	0.267857143	732
78L	0.178571429	800
78L	0.214285714	872
78L	0.196428571	953
78L	0.214285714	1029
78L	1	1054
78N	0	0
78N	0.053571429	434
78N	0.053571429	489
78N	0.089285714	549
78N	0.089285714	618
78N	0.196428571	700
78N	0.214285714	732
78N	0.053571429	800
78N	0.178571429	872
78N	0.125	953
78N	0.196428571	1029
78N	0.216071429	1073
78N	1	1149
78R	0	0
78R	0.071428571	434
78R	0.071428571	489
78R	0.053571429	549
78R	0.089285714	618
78R	0.125	700
78R	0.232142857	732
78R	0.25	800
78R	0.232142857	872
78R	0.214285714	953
78R	0.160714286	1029
78R	0.214285714	1073
78R	1	1132
79N	0	0
79N	0.089285714	435
79N	0.089285714	490
79N	0.107142857	550
79N	0.089285714	619
79N	0.25	701
79N	0.232142857	733
79N	0.339285714	801
79N	0.178571429	873
79N	1	926
79R	0	0
79R	0.107142857	435
79R	0.107142857	490
79R	0.107142857	550
79R	0.107142857	619
79R	0.25	701
79R	0.25	733
79R	1	735
7N	0	0
7N	0.053571429	458
7N	1	486
7N	0.053571429	513
80N	0	0
80N	0.035714286	435
80N	0.035714286	490
80N	0.160714286	550
80N	0.089285714	619
80N	0.125	801
80N	0.125	873
80N	1	980
80R	0	0
80R	0.017857143	435
80R	0	490
80R	0.053571429	550
80R	0.089285714	619
80R	0.232142857	701
80R	0.089285714	733
80R	0.053571429	801
80R	0.142857143	873
80R	0.178571429	954
80R	0.25	1030
80R	0.267857143	1074
80R	1	1141
8L	0	0
8L	0.107142857	458
8L	0.107142857	513
8L	0.035714286	573
8L	0.107142857	642
8L	0.25	724
8L	0.267857143	756
8L	1	833
8N	0	0
8N	0.089285714	458
8N	0.089285714	513
8N	0.053571429	573
8N	0.107142857	642
8N	0.214285714	724
8N	0.178571429	756
8N	0.357142857	824
8N	0.25	896
8N	1	961
8R	0	0
8R	0.071428571	458
8R	0.071428571	513
8R	0.107142857	573
8R	0.053571429	642
8R	0.214285714	724
8R	1	759
9L	0	0
9L	0	458
9L	0	513
9L	0.125	573
9L	0.107142857	642
9L	0.357142857	724
9L	0.178571429	756
9L	0.035714286	824
9L	0.107142857	896
9L	1	928
9N	0	0
9N	0.035714286	458
9N	0.035714286	513
9N	0.160714286	573
9N	0.125	642
9N	0.125	724
9N	0.160714286	756
9N	1	833
9R	0	0
9R	0.214285714	458
9R	0.214285714	513
9R	0.107142857	573
9R	0.107142857	642
9R	1	731
