## Supplementary material for "Quantification of healthspan in aging mice: Introducing FAMY and GRAIL": Sample Data Out

id	famy.new	grail.fi
10N	491.851785627	325.051785627
10R	710.337499988	462.237499988
11L	558.5571428365	370.7571428365
11N	669.158928411	438.158928411
11R	976.069642998	651.769642998
12N	687.044642781	451.844642781
12R	567.3964286685	382.5964286685
13L	603.037500003	388.237500003
13N	866.782142986	558.082142986
13R	973.7803571345	639.8803571345
14N	947.405357042	621.005357042
14R	867.9160714935	576.0160714935
15L	519.742857274	352.642857274
15N	980.0553573175	660.8553573175
15R	741.9553572	497.1553572
16N	997.3097222315	648.4097222315
16R	713.3160714495	473.6160714495
17L	694.478571447	457.178571447
17N	778.8089286645	511.5089286645
17R	669.199999887	431.599999887
18N	1006.2499999575	654.6499999575
18R	710.8428572365	474.7428572365
19N	687.421428693	461.521428693
19R	698.067857118	455.667857118
1N	591.139285563	402.139285563
1R	1005.3339287045	661.8339287045
20N	660.1946426855	449.2946426855
20R	641.6767858205	433.7767858205
21L	673.9982142765	466.0982142765
21N	741.807142726	499.707142726
21R	807.612499789	546.312499789
22N	806.560714296	543.760714296
22R	504.337500085	342.337500085
23L	1002.125000017	624.725000017
23N	813.2339284625	548.0339284625
23R	876.9053570935	564.6053570935
24N	659.9053570085	447.8053570085
24R	734.366071477	490.466071477
25L	760.3482141475	513.4482141475
25N	920.8089285665	605.5089285665
25R	907.900000027	604.900000027
26N	749.0160713475	472.4160713475
26R	685.56785706	446.16785706
27L	505.7	337.4
27N	767.825000069	500.225000069
27R	729.7625000015	472.6625000015
28L	949.2660715705	621.0660715705
28N	725.4178572195	483.3178572195
28R	983.5392858435	634.0392858435
29N	844.5214285065	564.3214285065
29R	790.6535713075	507.1535713075
2N	534.45	370.65
2R	762.7499998685	519.4499998685
30N	707.0642855355	479.6642855355
30R	670.187500084	447.587500084
31L	812.296428413	551.896428413
31N	505.7	337.4
31R	704.692857193	477.892857193
32N	578.74285717	387.64285717
32R	513.989285587	352.289285587
33L	806.5107144855	535.6107144855
33N	852.3910713405	566.7910713405
33R	656.8392856265	444.7392856265
34N	877.2785713575	583.2785713575
34R	699.053571489	466.853571489
35N	761.285714402	505.085714402
35R	503.489285633	349.289285633
36L	589.837499856	392.437499856
36N	860.821428689	577.021428689
36R	974.098214262	650.698214262
37N	892.255357128	577.555357128
37R	768.4946427985	503.8946427985
38L	795.1482144705	512.2482144705
38N	782.5625000965	513.7625000965
39N	551.0874999075	382.1874999075
3N	841.467857102	564.267857102
3R	532.887500009	360.087500009
40L	726.4875000685	479.8875000685
40N	637.3482141535	430.0482141535
40R	728.2821429945	481.6821429945
41L	811.9499998985	552.1499998985
41N	690.292857073	476.092857073
41R	740.5839284765	499.6839284765
42L	948.1142857825	644.5142857825
42N	632.6678572515	431.0678572515
42R	769.166071333	522.566071333
43N	755.594643023	511.094643023
43R	540.989285569	372.089285569
44L	1039.4892855795	687.8892855795
44N	1017.2714284975	684.5714284975
44R	1028.7857142655	686.4857142655
45N	1023.6303571065	681.0303571065
45R	650.507142804	423.107142804
46L	975.0035714565	635.1035714565
46N	838.0339287005	548.5339287005
46R	851.7017858855	557.4017858855
47L	823.978571509	548.578571509
47N	630.4964287325	419.2964287325
47R	697.92857135	468.72857135
48N	640.739285863	428.339285863
48R	818.555357217	541.055357217
49L	692.687499865	466.787499865
49N	931.5339285495	624.9339285495
49R	718.0142856495	484.9142856495
4L	745.264285911	502.864285911
4N	792.5357142515	521.3357142515
4R	758.6803571695	505.7803571695
50N	654.469642924	439.069642924
50R	858.1232142145	568.3232142145
51L	700.8000001135	462.9000001135
51N	670.5642858005	445.2642858005
51R	660.178571363	443.578571363
52N	608.49464274	414.99464274
52R	741.0839285915	498.3839285915
53L	677.2053571725	445.9053571725
53N	642.1571428715	420.4571428715
53R	805.639285789	519.739285789
54L	921.8517858045	603.8517858045
54N	790.77500006	531.57500006
54R	853.78750017	566.08750017
55N	802.771428434	535.471428434
55R	663.85892846	446.35892846
56N	642.060714189	440.460714189
56R	713.317857085	490.717857085
57L	886.4678569585	588.2678569585
57N	907.846428512	585.946428512
57R	621.4839286535	414.4839286535
58L	617.4696427505	420.3696427505
58N	806.8892857195	546.1892857195
58R	679.717857007	458.317857007
59N	724.4249999205	484.1249999205
59R	517.282142771	352.882142771
5N	610.532142857	414.332142857
5R	988.483928424	658.783928424
60L	786.0285715455	524.1285715455
60N	552.3767856105	380.7767856105
61N	1042.516071474	711.616071474
61R	833.435714093	559.835714093
62L	677.228571363	455.828571363
62R	601.2785712865	413.7785712865
63N	779.051785759	530.351785759
63R	780.1107141825	535.3107141825
64L	820.207142835	552.307142835
64N	744.2571428525	506.6571428525
64R	467.814285824	314.214285824
65N	808.9071427965	546.1071427965
65R	1040.4124999355	704.1124999355
66L	859.9839285515	564.4839285515
66N	625.9035714735	415.6035714735
66R	503.507142778	337.307142778
67L	988.574999997	649.274999997
67N	960.4089284675	639.4089284675
67R	856.689285639	580.389285639
68N	718.1178570145	483.8178570145
68R	897.7035714775	588.7035714775
69L	675.43392867	453.43392867
69N	492.278571348	339.578571348
69R	781.426785921	515.326785921
6L	722.7696429855	481.2696429855
6N	779.899999936	518.899999936
6R	698.4749999745	456.9749999745
70N	701.485714214	466.885714214
70R	933.757142822	624.757142822
73N	847.253571312	577.253571312
73R	726.2017856375	494.0017856375
77N	667.541071485	447.941071485
77R	929.060714171	620.360714171
78L	919.1875000715	602.9875000715
78N	1019.8374998865	675.1374998865
78R	988.09107159	648.49107159
79N	806.021428689	528.221428689
79R	668.3892857775	447.8892857775
7N	480.0089284615	326.1089284615
80N	883.112499931	589.112499931
80R	1026.719642756	684.419642756
8L	733.166071458	483.266071458
8N	835.401785792	547.101785792
8R	700.830357271	473.130357271
9L	863.2910714135	584.8910714135
9N	759.148214162	509.248214162
9R	617.1892858245	397.8892858245
